# The *C. elegans* SET-2 histone methyltransferase maintains germline fate by preventing progressive transcriptomic deregulation across generations

**DOI:** 10.1101/583799

**Authors:** Valérie J. Robert, Andrew K. Knutson, Andreas Rechtsteiner, Gaël Yvert, Susan Strome, Francesca Palladino

## Abstract

Chromatin factors contribute to germline maintenance by preserving a germline-appropriate transcriptional program. In the absence of the conserved histone H3 Lys4 (H3K4) methyltransferase SET-2, *C. elegans* germ cells progressively lose their identity over generations, leading to sterility. How this transgenerational loss of fertility results from the absence of SET-2 is unknown. Here we performed expression profiling across generations on germlines from mutant animals lacking SET-2 activity. We found that gene deregulation occurred in 2 steps: a priming step in early generations progressing to loss of fertility in later generations. By performing Within-Class Analysis (WCA), a derivative of Principal Component Analysis, we identified transcriptional signatures associated with SET-2 inactivation, both at the priming step and later on during loss of fertility. Further analysis showed that repression of germline genes, derepression of somatic programs, and X-chromosome desilencing through interference with PRC2-dependent repression, are priming events driving loss of germline identity in the absence of SET-2. Decreasing expression of identified priming genes, including the C/EBP homologue *cebp-1* and TGF-β pathway components, was sufficient to delay the onset of sterility, suggesting that they individually contribute to the loss of germ cell fate. Altogether, our findings illustrate how the loss of a chromatin regulator at one generation can progressively deregulate multiple transcriptional and signaling programs, ultimately leading to loss of appropriate cell fate.
