## Supplemental Table 2 for "The *C. elegans* SET-2 histone methyltransferase maintains germline fate by preventing progressive transcriptomic deregulation across generations"

### Sheet: Figure 2
Classification of contributors according to their expressing profiling in wild type animals (Figure 2A)
	7238					downregulated players			upregulated players
	ubiquitous	germline-enriched	germline-specific	soma specific	sperm	ubiquitous	germline-enriched	germline-specific	ubiquitous	germline-enriched	germline-specific	soma specific	sperm
observed	1763	1971	167	522	42	38	79	16	198	18	2	240	5
expected						60.89	68.07	5.76	243.57	272.31	23.07	72.119	5.8
p-value						0.00023	0.06	0.0002	0.00013	2.41e-119	4.86e-09	2.96e-78	0.46
Comparison of contributors with genes deregulated in P-granules depleted germlines (Figure 2B)
	7238		downregulated players		upregulated players
P-granules	up in P-granules	down in P-granules	up in P-granules	down in P-granules	up in P-granules	down in P-granules
observed	1006	1287	13	97	512	1
expected			34.74	44.45	138	177.8
p-value			5.55e-06	1.11e-15	1.44e-218	1.44e-90
Classification of downregulated contributors also dowregulated in P-granule depleted germlines according to their expression profile in wild-type animals
	ubiquitous	germline-enriched	germline-specific
observed	25	47	11
expected	14	30	6
p-value	0.00024	5.4e-06
Classification of upregulated contributors also upregulated in P-granule depleted germlines according to their expression profile in wild-type animals
	soma	ubiquitous	germline-enriched	germline-specific
observed	133	198	18	2
expected	122	108	7	0
p-value	0.07	0.1	0.2	0.23
Comparison of contributors with wTF3,0 (Figure 2C)
	7238	downregulated players	upregulated players
observed	389	7	94
expected		13	53.7
p-value		0.03	1.2e-08
upregulated contributors compared to genes activated by LIN-15B ectopic expression (Figure 2E)
	7238	downregulated players	upregulated players
observed	411	0	226
expected		14.19	56.8
p-value		3.4e-07	1.71e-93
comparison with CEBP-1 targets (Figure 2F)
	7238	downregulated players	upregulated players
observed	145	3	38
expected		5	20
p-value		0.2	4.838e-05

### Sheet: Figure 3
Chromosome distribution of contributors in set-2 dependent loss of germline identity (Figure 3A)
	7328		downregulated contributors		Upregulated contributors
	autosomes	X	autosomes	X	autosomes	X
observed	6384	756	241	9	578	422
expected	-	-	223.9	26.11	895.5	104.4
p-value	-	-	4.4e-05	4.4e-05	6.1e-193	6.1e-193
Upregulated contributors compared to mes-2 mes-4 misregulated genes (Figure 3C)
	7328		Upregulated contributors
	mes up	mes dn	mes up	mes dn	autosomes	X
observed	283	53	188	0	51	137
expected	-	-	39	7.32	108.66	79.3
p-value	-	-	2.34e-97	0.00036	3.2e-21	3.2e-21
Downregulated contributors compared to mes-2 mes-4 misregulated genes (Figure 3D)
	7328		downregulated contributors
	mes up	mes dn	mes up	mes dn	autosomes	X
observed	283	53	0	18	18	0
expected	-	-	9.77	1.83	17.3	0.6
p-value	-	-	3.9e-05	5.84e-14	0.5	0.5
upregulated contributors compared to GLP-1/NOTCh activated genes (Figure 3E)
	7238	Upregulated ontributors
	GLP-1 activated	GLP-1 activated	GLP-1 activateds on X	GLP-1 activated on X and repressed by PRC2/MES-4
observed	50	39	30	18
expected	-	6.9	16.46	9.74
p-value	-	1.25e-24	7.5e-06	0.001
upregulated contributors activated by LIN-15B (Figure 3F)
	LIN-15B activated on X	LIN-15B activated on X and repressed by PRC2
observed	132	32
expected	95.3	43.17
p-value	7.7e-09	0.008

### Sheet: Figure 5
contributors compared to sma-2 up and downregulated genes
	7328				downregulated contributors				upregulated contributors
	oocytes		L4		oocytes		L4		oocytes		L4
	sma-2 up	sma-2 down	sma-2 up	sma-2 down	sma-2 up	sma-2 down	sma-2 up	sma-2 down	sma-2 up	sma-2 down	sma-2 up	sma-2 down
observed	280	132	117	106	4	7	1	11	72	17	71	8
expected	-	-	-	-	9.671	4.55	4.04	3.66	38.68	18	16.16	14.64
p-value	-	-	-	-	0.03	0.17	0.08	0.001	5e-08	0.43	1.6e-32	0.03

### Sheet: Figure S4
upregulated contributors upregulated in L4 sma-2 or sma-2 oocytes compared with other systems (Figure S4D)
	ubiquitous genes	soma specific genes	germline enriched genes	TF	CEBP-1 targets		X-linked genes	mes-2; mes-4 up genes	GLP-1 ativated
observed	26	50	3	8	7	47	58	17	4
expected	27	32.9	2.46	12.9	5.2	30.96	57.8	25.7	5.34
p-value	0.44	0.0002	0.45	0.078	0.25	0.0005	0.52	0.02	0.36
